# The effect of environmental enrichment on whole-brain gene expression in an imperiled fish

**DOI:** 10.1101/2025.10.18.683224

**Authors:** CJ Kopack, RL Moran, ED Broder, C McDonald, ER Fetherman, KL Hoke, LM Angeloni

## Abstract

When hatchery-reared fish are used to augment wild populations, phenotypic mismatch caused by differences between hatchery and wild environments can limit efforts to conserve fish species at risk of extinction. Some phenotypes adapted to or induced by hatchery environments are thought to be maladapted for life in the wild. Thus, enriching the hatchery environment (abiotically and biotically) to make it more similar to the wild may induce phenotypes, including gene expression profiles, that are better suited to the environments fish will experience after release. Here, we took a molecular approach (TagSeq) to elucidate how abiotic and biotic (predator training) enrichment impacts the whole-brain gene expression of a species of conservation concern, the Arkansas darter (*Etheostoma cragini*), comparing the effects in two hatchery populations to a wild reference population. While we found no effect of biotic enrichment, we found that numerous genes were differentially expressed between populations and abiotic enrichment treatments. Notably, we found that expression profiles of hatchery fish more closely resembled those of wild fish when reared with abiotic enrichment. Functional analysis revealed that many differentially expressed genes were related to feeding behavior, development, and reproduction. These results have implications for conservation, supporting the management of darters at the level of the population and the use of abiotic enrichment to reduce phenotypic mismatch between hatchery and wild fish.
