## Supplemental Table 8 for "The effect of environmental enrichment on whole-brain gene expression in an imperiled fish"

### Sheet: AbioT_AbioC_GOresults
Analysis Type:	PANTHER Overrepresentation Test (Released 20231017)
Annotation Version and Release Date:	GO Ontology database DOI: 10.5281/zenodo.7942786 Released 2023-01-05
Analyzed List:	upload_1 (Danio rerio)
Reference List:	Danio rerio (all genes in database)
Test Type:	FISHER
Correction:	NONE
GO biological process complete	Danio rerio - REFLIST (26353)	upload_1 (552)	upload_1 (expected)	upload_1 (over/under)	upload_1 (fold Enrichment)	upload_1 (raw P-value)	Associated genes
intermediate-density lipoprotein particle clearance (GO:0071831)	1	1	0.02	+	47.74	0.0406
triglyceride-rich lipoprotein particle clearance (GO:0071830)	1	1	0.02	+	47.74	0.0406
transferrin transport (GO:0033572)	1	1	0.02	+	47.74	0.0406
hindbrain structural organization (GO:0021577)	1	1	0.02	+	47.74	0.0406	Cadherin-2 (cdh2)
proximal/distal pattern formation involved in pronephric nephron development (GO:0072196)	1	1	0.02	+	47.74	0.0406
eating behavior (GO:0042755)	1	1	0.02	+	47.74	0.0406	Pro-thyrotropin-releasing hormone (trh)
vacuolar protein processing (GO:0006624)	1	1	0.02	+	47.74	0.0406
N-terminal peptidyl-serine trimethylation (GO:0035573)	1	1	0.02	+	47.74	0.0406
N-terminal peptidyl-serine dimethylation (GO:0035572)	1	1	0.02	+	47.74	0.0406
N-terminal peptidyl-serine methylation (GO:0035570)	1	1	0.02	+	47.74	0.0406
N-terminal peptidyl-proline methylation (GO:0035568)	1	1	0.02	+	47.74	0.0406
specification of distal tubule identity (GO:0072084)	1	1	0.02	+	47.74	0.0406
specification of nephron tubule identity (GO:0072081)	1	1	0.02	+	47.74	0.0406
nephron tubule formation (GO:0072079)	1	1	0.02	+	47.74	0.0406
proximal/distal pattern formation involved in nephron development (GO:0072047)	1	1	0.02	+	47.74	0.0406
regulation of DNA stability (GO:0097752)	1	1	0.02	+	47.74	0.0406
negative regulation of organic acid transport (GO:0032891)	1	1	0.02	+	47.74	0.0406
ubiquitin-dependent protein catabolic process via the N-end rule pathway (GO:0071596)	1	1	0.02	+	47.74	0.0406
negative regulation of amino acid transport (GO:0051956)	1	1	0.02	+	47.74	0.0406
negative regulation of amine transport (GO:0051953)	1	1	0.02	+	47.74	0.0406
cap-dependent translational initiation (GO:0002191)	1	1	0.02	+	47.74	0.0406
cytoplasmic translational elongation (GO:0002182)	1	1	0.02	+	47.74	0.0406
regulation of cellular amino acid metabolic process (GO:0006521)	1	1	0.02	+	47.74	0.0406
malonyl-CoA catabolic process (GO:2001294)	1	1	0.02	+	47.74	0.0406
malonyl-CoA metabolic process (GO:2001293)	1	1	0.02	+	47.74	0.0406
regulation of amine metabolic process (GO:0033238)	1	1	0.02	+	47.74	0.0406
negative regulation of cellular senescence (GO:2000773)	1	1	0.02	+	47.74	0.0406
positive regulation of gamma-aminobutyric acid secretion (GO:0014054)	1	1	0.02	+	47.74	0.0406
regulation of gamma-aminobutyric acid secretion (GO:0014052)	1	1	0.02	+	47.74	0.0406
negative regulation of glutamate secretion (GO:0014050)	1	1	0.02	+	47.74	0.0406
regulation of glutamate secretion (GO:0014048)	1	1	0.02	+	47.74	0.0406
peptidyl-glutamate ADP-deribosylation (GO:0140291)	1	1	0.02	+	47.74	0.0406
dendrite extension (GO:0097484)	1	1	0.02	+	47.74	0.0406
replicative senescence (GO:0090399)	1	1	0.02	+	47.74	0.0406
regulation of cardiolipin metabolic process (GO:1900208)	1	1	0.02	+	47.74	0.0406
dorsal fin morphogenesis (GO:0035142)	1	1	0.02	+	47.74	0.0406	Cadherin-2 (cdh2)
negative regulation of protein neddylation (GO:2000435)	1	1	0.02	+	47.74	0.0406
negative regulation of multicellular organism growth (GO:0040015)	1	1	0.02	+	47.74	0.0406
regulation of arginine metabolic process (GO:0000821)	1	1	0.02	+	47.74	0.0406
regulation of glutamine family amino acid metabolic process (GO:0000820)	1	1	0.02	+	47.74	0.0406
cell migration involved in somitogenic axis elongation (GO:0090248)	1	1	0.02	+	47.74	0.0406
fumarate metabolic process (GO:0006106)	1	1	0.02	+	47.74	0.0406
citrate metabolic process (GO:0006101)	1	1	0.02	+	47.74	0.0406
centromeric sister chromatid cohesion (GO:0070601)	1	1	0.02	+	47.74	0.0406
positive regulation of reactive oxygen species metabolic process (GO:2000379)	1	1	0.02	+	47.74	0.0406
peptidyl-histidine methylation (GO:0018021)	1	1	0.02	+	47.74	0.0406
N-terminal peptidyl-proline dimethylation (GO:0018016)	1	1	0.02	+	47.74	0.0406
N-terminal peptidyl-glycine methylation (GO:0018013)	1	1	0.02	+	47.74	0.0406
cellular response to hydroxyurea (GO:0072711)	1	1	0.02	+	47.74	0.0406
response to hydroxyurea (GO:0072710)	1	1	0.02	+	47.74	0.0406
very-low-density lipoprotein particle clearance (GO:0034447)	1	1	0.02	+	47.74	0.0406
actin modification (GO:0030047)	1	1	0.02	+	47.74	0.0406
oligodendrocyte progenitor proliferation (GO:0070444)	1	1	0.02	+	47.74	0.0406
negative regulation of smoothened signaling pathway involved in dorsal/ventral neural tube patterning (GO:1901621)	1	1	0.02	+	47.74	0.0406
regulation of smoothened signaling pathway involved in dorsal/ventral neural tube patterning (GO:1901620)	1	1	0.02	+	47.74	0.0406
chylomicron remnant clearance (GO:0034382)	1	1	0.02	+	47.74	0.0406
high-density lipoprotein particle assembly (GO:0034380)	1	1	0.02	+	47.74	0.0406
synaptic target recognition (GO:0008039)	1	1	0.02	+	47.74	0.0406
regulation of hematopoietic stem cell proliferation (GO:1902033)	1	1	0.02	+	47.74	0.0406
regulation of protein serine/threonine phosphatase activity (GO:0080163)	1	1	0.02	+	47.74	0.0406
endonucleolytic cleavage to generate mature 3'-end of SSU-rRNA from (SSU-rRNA, 5.8S rRNA, LSU-rRNA) (GO:0000461)	1	1	0.02	+	47.74	0.0406
miRNA transport (GO:1990428)	1	1	0.02	+	47.74	0.0406
pronephric distal tubule morphogenesis (GO:0039013)	1	1	0.02	+	47.74	0.0406
specification of pronephric distal tubule identity (GO:0039010)	1	1	0.02	+	47.74	0.0406
pronephric nephron tubule morphogenesis (GO:0039008)	1	1	0.02	+	47.74	0.0406
pronephric nephron morphogenesis (GO:0039007)	1	1	0.02	+	47.74	0.0406
specification of pronephric tubule identity (GO:0039005)	1	1	0.02	+	47.74	0.0406
regulation of motor neuron axon guidance (GO:1905812)	2	2	0.04	+	47.74	0.00245
mesoderm structural organization (GO:0048338)	1	1	0.02	+	47.74	0.0406
axial mesoderm structural organization (GO:0048331)	1	1	0.02	+	47.74	0.0406
axonal defasciculation (GO:0007414)	1	1	0.02	+	47.74	0.0406
mitotic sister chromatid cohesion, centromeric (GO:0071962)	1	1	0.02	+	47.74	0.0406
ER overload response (GO:0006983)	1	1	0.02	+	47.74	0.0406
chromosome passenger complex localization to spindle midzone (GO:0035853)	1	1	0.02	+	47.74	0.0406
cerebellar cortex structural organization (GO:0021698)	1	1	0.02	+	47.74	0.0406
cerebellar Purkinje cell layer structural organization (GO:0021693)	1	1	0.02	+	47.74	0.0406
positive regulation of receptor-mediated endocytosis (GO:0048260)	1	1	0.02	+	47.74	0.0406
positive regulation of gastrulation (GO:2000543)	3	2	0.06	+	31.83	0.00403
mitochondrial electron transport, succinate to ubiquinone (GO:0006121)	6	4	0.13	+	31.83	3.34e-05
regulation of gastrulation (GO:0010470)	3	2	0.06	+	31.83	0.00403
anatomical structure arrangement (GO:0048532)	3	2	0.06	+	31.83	0.00403
endoplasmic reticulum calcium ion homeostasis (GO:0032469)	4	2	0.08	+	23.87	0.00597
positive regulation of embryonic development (GO:0040019)	4	2	0.08	+	23.87	0.00597
negative regulation of translational initiation (GO:0045947)	4	2	0.08	+	23.87	0.00597
positive regulation of insulin secretion (GO:0032024)	4	2	0.08	+	23.87	0.00597
protein deneddylation (GO:0000338)	4	2	0.08	+	23.87	0.00597
formation of cytoplasmic translation initiation complex (GO:0001732)	14	6	0.29	+	20.46	2.2e-06
tricarboxylic acid cycle (GO:0006099)	14	6	0.29	+	20.46	2.2e-06
cytoplasmic translation (GO:0002181)	39	16	0.82	+	19.59	1.13e-14
positive regulation of peptide hormone secretion (GO:0090277)	5	2	0.1	+	19.1	0.00824
ammonium ion metabolic process (GO:0097164)	5	2	0.1	+	19.1	0.00824
positive regulation of peptide secretion (GO:0002793)	5	2	0.1	+	19.1	0.00824
cytoplasmic translational initiation (GO:0002183)	19	7	0.4	+	17.59	6.91e-07
positive regulation of hormone secretion (GO:0046887)	6	2	0.13	+	15.91	0.0108
regulation of insulin secretion (GO:0050796)	6	2	0.13	+	15.91	0.0108
positive regulation of protein secretion (GO:0050714)	6	2	0.13	+	15.91	0.0108
ectoderm development (GO:0007398)	6	2	0.13	+	15.91	0.0108
cardioblast differentiation (GO:0010002)	7	2	0.15	+	13.64	0.0137
proteasome assembly (GO:0043248)	7	2	0.15	+	13.64	0.0137
ribosomal large subunit assembly (GO:0000027)	7	2	0.15	+	13.64	0.0137
protein localization to cytoskeleton (GO:0044380)	7	2	0.15	+	13.64	0.0137
protein insertion into mitochondrial membrane (GO:0051204)	7	2	0.15	+	13.64	0.0137
ER-nucleus signaling pathway (GO:0006984)	7	2	0.15	+	13.64	0.0137
neuron recognition (GO:0008038)	11	3	0.23	+	13.02	0.00264
translation (GO:0006412)	163	44	3.41	+	12.89	9.92e-32
translational elongation (GO:0006414)	15	4	0.31	+	12.73	0.000532
peptide biosynthetic process (GO:0043043)	166	44	3.48	+	12.65	1.91e-31
regulation of peptide hormone secretion (GO:0090276)	8	2	0.17	+	11.94	0.017
regulation of peptide transport (GO:0090087)	8	2	0.17	+	11.94	0.017
regulation of peptide secretion (GO:0002791)	8	2	0.17	+	11.94	0.017
peptide metabolic process (GO:0006518)	181	44	3.79	+	11.61	4.24e-30
amide biosynthetic process (GO:0043604)	204	46	4.27	+	10.77	3.38e-30
hemoglobin biosynthetic process (GO:0042541)	9	2	0.19	+	10.61	0.0204
regulation of axon guidance (GO:1902667)	9	2	0.19	+	10.61	0.0204
medial fin morphogenesis (GO:0035141)	9	2	0.19	+	10.61	0.0204
receptor internalization (GO:0031623)	9	2	0.19	+	10.61	0.0204
ribosomal small subunit assembly (GO:0000028)	10	2	0.21	+	9.55	0.0242
ribosome assembly (GO:0042255)	20	4	0.42	+	9.55	0.00134
protein import into mitochondrial matrix (GO:0030150)	10	2	0.21	+	9.55	0.0242
establishment of protein localization to mitochondrial membrane (GO:0090151)	10	2	0.21	+	9.55	0.0242
regulation of embryonic development (GO:0045995)	10	2	0.21	+	9.55	0.0242
regulation of protein secretion (GO:0050708)	10	2	0.21	+	9.55	0.0242
hemoglobin metabolic process (GO:0020027)	10	2	0.21	+	9.55	0.0242
translational initiation (GO:0006413)	37	7	0.78	+	9.03	2.92e-05
inner mitochondrial membrane organization (GO:0007007)	16	3	0.34	+	8.95	0.00652
phosphate ion transport (GO:0006817)	11	2	0.23	+	8.68	0.0282
N-terminal protein amino acid modification (GO:0031365)	11	2	0.23	+	8.68	0.0282
odontogenesis (GO:0042476)	11	2	0.23	+	8.68	0.0282
positive regulation of secretion (GO:0051047)	11	2	0.23	+	8.68	0.0282
positive regulation of secretion by cell (GO:1903532)	11	2	0.23	+	8.68	0.0282
amide metabolic process (GO:0043603)	259	46	5.43	+	8.48	2.63e-26
ribosomal large subunit biogenesis (GO:0042273)	35	6	0.73	+	8.18	0.000177
medial fin development (GO:0033338)	12	2	0.25	+	7.96	0.0325
protein insertion into membrane (GO:0051205)	25	4	0.52	+	7.64	0.00277
cell recognition (GO:0008037)	19	3	0.4	+	7.54	0.0099
fatty acid beta-oxidation (GO:0006635)	13	2	0.27	+	7.34	0.037
mitochondrial membrane organization (GO:0007006)	26	4	0.54	+	7.34	0.00315
regulation of hormone secretion (GO:0046883)	13	2	0.27	+	7.34	0.037
mRNA stabilization (GO:0048255)	13	2	0.27	+	7.34	0.037
protein-RNA complex assembly (GO:0022618)	76	11	1.59	+	6.91	1.68e-06
protein-RNA complex organization (GO:0071826)	77	11	1.61	+	6.82	1.89e-06
peptidyl-proline modification (GO:0018208)	14	2	0.29	+	6.82	0.0417
negative regulation of mRNA catabolic process (GO:1902373)	14	2	0.29	+	6.82	0.0417
organic hydroxy compound catabolic process (GO:1901616)	14	2	0.29	+	6.82	0.0417
spindle assembly (GO:0051225)	14	2	0.29	+	6.82	0.0417
inner ear receptor cell development (GO:0060119)	22	3	0.46	+	6.51	0.0141
protein targeting to mitochondrion (GO:0006626)	22	3	0.46	+	6.51	0.0141
protein transmembrane import into intracellular organelle (GO:0044743)	15	2	0.31	+	6.37	0.0466
protein insertion into ER membrane (GO:0045048)	15	2	0.31	+	6.37	0.0466
RNA stabilization (GO:0043489)	15	2	0.31	+	6.37	0.0466
fatty acid oxidation (GO:0019395)	15	2	0.31	+	6.37	0.0466
ribosomal small subunit biogenesis (GO:0042274)	33	4	0.69	+	5.79	0.00677
protein localization to mitochondrion (GO:0070585)	25	3	0.52	+	5.73	0.0192
establishment of protein localization to mitochondrion (GO:0072655)	25	3	0.52	+	5.73	0.0192
inner ear receptor cell differentiation (GO:0060113)	26	3	0.54	+	5.51	0.0211	Cadherin-2 (cdh2); COP9 signalosome complex subunit 5 (cops5); Transcription factor Sox-2 (sox2)
cellular nitrogen compound biosynthetic process (GO:0044271)	434	50	9.09	+	5.5	5.54e-21
ribonucleoprotein complex biogenesis (GO:0022613)	166	19	3.48	+	5.46	1.01e-08
mitochondrial transport (GO:0006839)	37	4	0.78	+	5.16	0.00974
aerobic electron transport chain (GO:0019646)	37	4	0.78	+	5.16	0.00974
macromolecule biosynthetic process (GO:0009059)	447	48	9.36	+	5.13	4.84e-19
aerobic respiration (GO:0009060)	56	6	1.17	+	5.12	0.00169
ribosome biogenesis (GO:0042254)	112	12	2.35	+	5.12	9.79e-06
mitochondrial ATP synthesis coupled electron transport (GO:0042775)	38	4	0.8	+	5.03	0.0106
mechanoreceptor differentiation (GO:0042490)	38	4	0.8	+	5.03	0.0106
cellular respiration (GO:0045333)	69	7	1.45	+	4.84	0.000949
organonitrogen compound biosynthetic process (GO:1901566)	503	50	10.54	+	4.75	1.67e-18
ATP synthesis coupled electron transport (GO:0042773)	41	4	0.86	+	4.66	0.0134
endoplasmic reticulum organization (GO:0007029)	31	3	0.65	+	4.62	0.0321
ribonucleoside triphosphate metabolic process (GO:0009199)	31	3	0.65	+	4.62	0.0321
non-membrane-bounded organelle assembly (GO:0140694)	94	9	1.97	+	4.57	0.000274
erythrocyte differentiation (GO:0030218)	53	5	1.11	+	4.5	0.00669
erythrocyte homeostasis (GO:0034101)	53	5	1.11	+	4.5	0.00669
gene expression (GO:0010467)	553	52	11.58	+	4.49	2.98e-18
protein processing (GO:0016485)	33	3	0.69	+	4.34	0.0372
spindle organization (GO:0007051)	33	3	0.69	+	4.34	0.0372
oxidative phosphorylation (GO:0006119)	44	4	0.92	+	4.34	0.0167
myeloid cell homeostasis (GO:0002262)	57	5	1.19	+	4.19	0.00884
embryonic camera-type eye development (GO:0031076)	35	3	0.73	+	4.09	0.0426	Sonic hedgehog protein (shha); Ephrin-B2a (efnb2a); Phosphatase and actin regulator 4A (phactr4a)
hair cell differentiation (GO:0035315)	35	3	0.73	+	4.09	0.0426	Cadherin-2 (cdh2); Sphingosine 1-phosphate receptor 2 (s1pr2); COP9 signalosome complex subunit 5 (cops5)
regulation of mRNA stability (GO:0043488)	35	3	0.73	+	4.09	0.0426
cellular biosynthetic process (GO:0044249)	608	52	12.74	+	4.08	1.19e-16
lipid catabolic process (GO:0016042)	59	5	1.24	+	4.05	0.0101
energy derivation by oxidation of organic compounds (GO:0015980)	83	7	1.74	+	4.03	0.00254
rRNA metabolic process (GO:0016072)	83	7	1.74	+	4.03	0.00254
embryonic eye morphogenesis (GO:0048048)	36	3	0.75	+	3.98	0.0455	Cadherin-2 (cdh2); ; Ephrin-B2a (efnb2a); Phosphatase and actin regulator 4A (phactr4a)
morphogenesis of embryonic epithelium (GO:0016331)	36	3	0.75	+	3.98	0.0455
regulation of neuron projection development (GO:0010975)	73	6	1.53	+	3.92	0.0057
protein methylation (GO:0006479)	37	3	0.78	+	3.87	0.0485
lipid modification (GO:0030258)	37	3	0.78	+	3.87	0.0485
protein alkylation (GO:0008213)	37	3	0.78	+	3.87	0.0485
respiratory electron transport chain (GO:0022904)	50	4	1.05	+	3.82	0.0247
rRNA processing (GO:0006364)	76	6	1.59	+	3.77	0.00682
epidermis development (GO:0008544)	51	4	1.07	+	3.74	0.0262
homeostasis of number of cells (GO:0048872)	66	5	1.38	+	3.62	0.0153
electron transport chain (GO:0022900)	53	4	1.11	+	3.6	0.0295
generation of precursor metabolites and energy (GO:0006091)	93	7	1.95	+	3.59	0.00457
fatty acid metabolic process (GO:0006631)	71	5	1.49	+	3.36	0.02
organic substance biosynthetic process (GO:1901576)	769	54	16.11	+	3.35	6.33e-14
biosynthetic process (GO:0009058)	791	55	16.57	+	3.32	5.32e-14
chordate embryonic development (GO:0043009)	289	20	6.05	+	3.3	7.11e-06
embryo development ending in birth or egg hatching (GO:0009792)	291	20	6.1	+	3.28	7.82e-06
segmentation (GO:0035282)	75	5	1.57	+	3.18	0.0244
establishment of protein localization to membrane (GO:0090150)	75	5	1.57	+	3.18	0.0244
protein maturation (GO:0051604)	61	4	1.28	+	3.13	0.0445
hindbrain development (GO:0030902)	77	5	1.61	+	3.1	0.0268
sprouting angiogenesis (GO:0002040)	62	4	1.3	+	3.08	0.0466
protein metabolic process (GO:0019538)	1186	76	24.84	+	3.06	3.42e-17
somitogenesis (GO:0001756)	63	4	1.32	+	3.03	0.0488
regulation of cell projection organization (GO:0031344)	95	6	1.99	+	3.02	0.0179
regulation of plasma membrane bounded cell projection organization (GO:0120035)	95	6	1.99	+	3.02	0.0179
inorganic ion homeostasis (GO:0098771)	81	5	1.7	+	2.95	0.0321
protein-containing complex assembly (GO:0065003)	295	18	6.18	+	2.91	9.4e-05
cellular nitrogen compound metabolic process (GO:0034641)	988	60	20.7	+	2.9	8.66e-13
multicellular organismal-level homeostasis (GO:0048871)	116	7	2.43	+	2.88	0.0136
mitochondrion organization (GO:0007005)	133	8	2.79	+	2.87	0.00879
protein catabolic process (GO:0030163)	220	13	4.61	+	2.82	0.00113
proteolysis involved in protein catabolic process (GO:0051603)	209	12	4.38	+	2.74	0.00216
angiogenesis (GO:0001525)	140	8	2.93	+	2.73	0.0116
organonitrogen compound metabolic process (GO:1901564)	1492	85	31.25	+	2.72	2.78e-16
myeloid cell differentiation (GO:0030099)	91	5	1.91	+	2.62	0.0478
regulation of cell cycle (GO:0051726)	165	9	3.46	+	2.6	0.01
ubiquitin-dependent protein catabolic process (GO:0006511)	186	10	3.9	+	2.57	0.0075
macromolecule catabolic process (GO:0009057)	279	15	5.84	+	2.57	0.0012
modification-dependent protein catabolic process (GO:0019941)	188	10	3.94	+	2.54	0.00803
blood vessel morphogenesis (GO:0048514)	170	9	3.56	+	2.53	0.0119
modification-dependent macromolecule catabolic process (GO:0043632)	189	10	3.96	+	2.53	0.00831
protein localization to membrane (GO:0072657)	115	6	2.41	+	2.49	0.0388
localization within membrane (GO:0051668)	135	7	2.83	+	2.48	0.0275
organonitrogen compound catabolic process (GO:1901565)	315	16	6.6	+	2.42	0.00147
protein localization to organelle (GO:0033365)	158	8	3.31	+	2.42	0.0216
proteasomal protein catabolic process (GO:0010498)	120	6	2.51	+	2.39	0.0457
tube morphogenesis (GO:0035239)	302	15	6.33	+	2.37	0.00384
vasculature development (GO:0001944)	223	11	4.67	+	2.35	0.00934
macromolecule metabolic process (GO:0043170)	1773	86	37.14	+	2.32	1.65e-12
proteolysis (GO:0006508)	333	16	6.98	+	2.29	0.00318
primary metabolic process (GO:0044238)	2224	104	46.58	+	2.23	2.87e-14
organic substance catabolic process (GO:1901575)	472	22	9.89	+	2.23	0.00101
membrane organization (GO:0061024)	151	7	3.16	+	2.21	0.0449
nitrogen compound metabolic process (GO:0006807)	2054	95	43.02	+	2.21	9.04e-13
cellular metabolic process (GO:0044237)	1802	83	37.75	+	2.2	5.68e-11
cellular component biogenesis (GO:0044085)	719	33	15.06	+	2.19	6.12e-05
blood vessel development (GO:0001568)	198	9	4.15	+	2.17	0.0411
homeostatic process (GO:0042592)	247	11	5.17	+	2.13	0.0228
anatomical structure formation involved in morphogenesis (GO:0048646)	406	18	8.5	+	2.12	0.00459
protein-containing complex organization (GO:0043933)	452	20	9.47	+	2.11	0.00254
catabolic process (GO:0009056)	545	24	11.42	+	2.1	0.00087
organic substance metabolic process (GO:0071704)	2382	104	49.89	+	2.08	1.89e-12
metabolic process (GO:0008152)	2561	111	53.64	+	2.07	4.1e-13
hemopoiesis (GO:0030097)	211	9	4.42	+	2.04	0.0488
protein modification by small protein conjugation or removal (GO:0070647)	266	11	5.57	+	1.97	0.0318
embryo development (GO:0009790)	617	25	12.92	+	1.93	0.00262
tube development (GO:0035295)	395	16	8.27	+	1.93	0.0133
cellular component assembly (GO:0022607)	631	25	13.22	+	1.89	0.00307
cellular component organization or biogenesis (GO:0071840)	1525	53	31.94	+	1.66	0.000457
organelle organization (GO:0006996)	829	26	17.36	+	1.5	0.0483
cellular component organization (GO:0016043)	1443	45	30.23	+	1.49	0.0106
cellular process (GO:0009987)	4765	148	99.81	+	1.48	6.29e-07
multicellular organism development (GO:0007275)	1633	48	34.21	+	1.4	0.0205
biological_process (GO:0008150)	6329	179	132.57	+	1.35	9.35e-06
developmental process (GO:0032502)	2014	56	42.19	+	1.33	0.0354
anatomical structure development (GO:0048856)	1943	54	40.7	+	1.33	0.0397
