## Supplemental Table 9 for "The effect of environmental enrichment on whole-brain gene expression in an imperiled fish"

### Sheet: HorseCreek_BigSandy_GOanalysis
Analysis Type:	PANTHER Overrepresentation Test (Released 20231017)
Annotation Version and Release Date:	GO Ontology database DOI: 10.5281/zenodo.7942786 Released 2023-01-05
Analyzed List:	upload_1 (Danio rerio)
Reference List:	Danio rerio (all genes in database)
Test Type:	FISHER
Correction:	NONE
GO biological process complete	Danio rerio - REFLIST (26353)	upload_1 (1286)	upload_1 (expected)	upload_1 (over/under)	upload_1 (fold Enrichment)	upload_1 (raw P-value)	Associated Genes
maternal process involved in parturition (GO:0060137)	2	2	0.1	+	20.49	0.0122	Isotocin receptor-like 2 (oxtr); Isotocin receptor-like 1 (oxtrl)
multi-organism reproductive process (GO:0044703)	2	2	0.1	+	20.49	0.0122	Isotocin receptor-like 2 (oxtr); Isotocin receptor-like 1 (oxtrl)
sensory epithelium regeneration (GO:0070654)	11	3	0.54	+	5.59	0.0249	Isotocin receptor-like 2 (oxtr); Isotocin receptor-like 1 (oxtrl)
fertilization (GO:0009566)	11	3	0.54	+	5.59	0.0249	Parkinson disease protein 7 homolog (park7); Y-box-binding protein 1 (ybx1); nositol 1,4,5-triphosphate receptor associated 2 (lrmp)
swimming behavior (GO:0036269)	21	5	1.02	+	4.88	0.00629	Cyclin dependent kinase like 5 long (cdkl5); Parkinson disease protein 7 homolog (park7); Kelch-like protein 41a (klhl41a); Sodium channel protein (scn1lab); Nuclear protein 56 (nop56))
behavior (GO:0007610)	89	9	4.34	+	2.07	0.0482	Isotocin receptor-like 2 (oxtr); Isotocin receptor-like 1 (oxtrl); Cyclin dependent kinase like 5 long (cdkl5); Parkinson disease protein 7 homolog (park7); Kelch-like protein 41a (klhl41a); Sodium channel protein (scn1lab); Nuclear protein 56 (nop56); Pro-thyrotropin-releasing hormone (trh); 60S ribosomal protein L26 (atp6v0e1)
protoporphyrinogen IX biosynthetic process (GO:0006782)	2	2	0.1	+	20.49	0.0122
negative regulation of mRNA splicing, via spliceosome (GO:0048025)	2	2	0.1	+	20.49	0.0122
creatine biosynthetic process (GO:0006601)	2	2	0.1	+	20.49	0.0122
creatine metabolic process (GO:0006600)	2	2	0.1	+	20.49	0.0122
outer mitochondrial membrane organization (GO:0007008)	2	2	0.1	+	20.49	0.0122
translation reinitiation (GO:0002188)	2	2	0.1	+	20.49	0.0122
angioblast cell migration involved in selective angioblast sprouting (GO:0035475)	2	2	0.1	+	20.49	0.0122
multi-multicellular organism process (GO:0044706)	2	2	0.1	+	20.49	0.0122
CRD-mediated mRNA stabilization (GO:0070934)	2	2	0.1	+	20.49	0.0122
negative regulation of RNA splicing (GO:0033119)	2	2	0.1	+	20.49	0.0122
protein insertion into mitochondrial outer membrane (GO:0045040)	2	2	0.1	+	20.49	0.0122
negative regulation of integrin-mediated signaling pathway (GO:2001045)	2	2	0.1	+	20.49	0.0122
protoporphyrinogen IX metabolic process (GO:0046501)	2	2	0.1	+	20.49	0.0122
parturition (GO:0007567)	2	2	0.1	+	20.49	0.0122
regulation of motor neuron axon guidance (GO:1905812)	2	2	0.1	+	20.49	0.0122
membrane depolarization (GO:0051899)	4	3	0.2	+	15.37	0.00305
membrane depolarization during action potential (GO:0086010)	4	3	0.2	+	15.37	0.00305
regulation of glycolytic process (GO:0006110)	4	3	0.2	+	15.37	0.00305
nonribosomal peptide biosynthetic process (GO:0019184)	3	2	0.15	+	13.66	0.0197
neuron cell-cell adhesion (GO:0007158)	3	2	0.15	+	13.66	0.0197
neural tube closure (GO:0001843)	3	2	0.15	+	13.66	0.0197
protein localization to endosome (GO:0036010)	3	2	0.15	+	13.66	0.0197
ribosomal large subunit export from nucleus (GO:0000055)	3	2	0.15	+	13.66	0.0197
selective angioblast sprouting (GO:0035474)	3	2	0.15	+	13.66	0.0197
protein de-ADP-ribosylation (GO:0051725)	3	2	0.15	+	13.66	0.0197
positive regulation of gastrulation (GO:2000543)	3	2	0.15	+	13.66	0.0197
mitochondrial electron transport, succinate to ubiquinone (GO:0006121)	6	4	0.29	+	13.66	0.000782
regulation of gastrulation (GO:0010470)	3	2	0.15	+	13.66	0.0197
negative regulation of mRNA processing (GO:0050686)	3	2	0.15	+	13.66	0.0197
proton-transporting ATP synthase complex assembly (GO:0043461)	3	2	0.15	+	13.66	0.0197
mitochondrial proton-transporting ATP synthase complex assembly (GO:0033615)	3	2	0.15	+	13.66	0.0197
regulation of carbohydrate catabolic process (GO:0043470)	5	3	0.24	+	12.3	0.00472
formation of cytoplasmic translation initiation complex (GO:0001732)	14	8	0.68	+	11.71	3.83e-06
cytoplasmic translation (GO:0002181)	39	20	1.9	+	10.51	9.64e-13
regulation of systemic arterial blood pressure by vasopressin (GO:0001992)	4	2	0.2	+	10.25	0.0286
neuronal action potential (GO:0019228)	6	3	0.29	+	10.25	0.00683
primary neural tube formation (GO:0014020)	4	2	0.2	+	10.25	0.0286
regulation of integrin-mediated signaling pathway (GO:2001044)	4	2	0.2	+	10.25	0.0286
CDP-diacylglycerol biosynthetic process (GO:0016024)	4	2	0.2	+	10.25	0.0286
endoplasmic reticulum calcium ion homeostasis (GO:0032469)	4	2	0.2	+	10.25	0.0286
positive regulation of embryonic development (GO:0040019)	4	2	0.2	+	10.25	0.0286
regulation of neuromuscular junction development (GO:1904396)	4	2	0.2	+	10.25	0.0286
negative regulation of translational initiation (GO:0045947)	4	2	0.2	+	10.25	0.0286
positive regulation of vasoconstriction (GO:0045907)	4	2	0.2	+	10.25	0.0286
tube closure (GO:0060606)	4	2	0.2	+	10.25	0.0286
CDP-diacylglycerol metabolic process (GO:0046341)	4	2	0.2	+	10.25	0.0286
sclerotome development (GO:0061056)	4	2	0.2	+	10.25	0.0286
protein deneddylation (GO:0000338)	4	2	0.2	+	10.25	0.0286
cytoplasmic translational initiation (GO:0002183)	19	9	0.93	+	9.71	3.08e-06
hemoglobin biosynthetic process (GO:0042541)	9	4	0.44	+	9.11	0.00238
regulation of axon guidance (GO:1902667)	9	4	0.44	+	9.11	0.00238
proteasome assembly (GO:0043248)	7	3	0.34	+	8.78	0.00943
cristae formation (GO:0042407)	7	3	0.34	+	8.78	0.00943
organic cation transport (GO:0015695)	7	3	0.34	+	8.78	0.00943
tricarboxylic acid cycle (GO:0006099)	14	6	0.68	+	8.78	0.000221
protein insertion into mitochondrial membrane (GO:0051204)	7	3	0.34	+	8.78	0.00943
proton-transporting two-sector ATPase complex assembly (GO:0070071)	5	2	0.24	+	8.2	0.0389
transmission of nerve impulse (GO:0019226)	10	4	0.49	+	8.2	0.00321
methylglyoxal metabolic process (GO:0009438)	5	2	0.24	+	8.2	0.0389
S-adenosylmethionine cycle (GO:0033353)	5	2	0.24	+	8.2	0.0389
rRNA 3'-end processing (GO:0031125)	5	2	0.24	+	8.2	0.0389
regulation of synapse assembly (GO:0051963)	5	2	0.24	+	8.2	0.0389
regulation of dendritic spine development (GO:0060998)	5	2	0.24	+	8.2	0.0389
regulation of reactive oxygen species metabolic process (GO:2000377)	5	2	0.24	+	8.2	0.0389
peptidyl-lysine trimethylation (GO:0018023)	5	2	0.24	+	8.2	0.0389
ammonium ion metabolic process (GO:0097164)	5	2	0.24	+	8.2	0.0389
microtubule anchoring (GO:0034453)	5	2	0.24	+	8.2	0.0389
cell dedifferentiation (GO:0043697)	5	2	0.24	+	8.2	0.0389
dedifferentiation (GO:0043696)	5	2	0.24	+	8.2	0.0389
hemoglobin metabolic process (GO:0020027)	10	4	0.49	+	8.2	0.00321
heme biosynthetic process (GO:0006783)	8	3	0.39	+	7.68	0.0125
peptidyl-lysine dimethylation (GO:0018027)	8	3	0.39	+	7.68	0.0125
ribosomal large subunit biogenesis (GO:0042273)	35	12	1.71	+	7.03	1.12e-06
porphyrin-containing compound biosynthetic process (GO:0006779)	9	3	0.44	+	6.83	0.0161
cardiac muscle tissue morphogenesis (GO:0055008)	9	3	0.44	+	6.83	0.0161
tetrapyrrole biosynthetic process (GO:0033014)	9	3	0.44	+	6.83	0.0161
tetrapyrrole metabolic process (GO:0033013)	15	5	0.73	+	6.83	0.00187
heme metabolic process (GO:0042168)	12	4	0.59	+	6.83	0.00542
muscle organ morphogenesis (GO:0048644)	12	4	0.59	+	6.83	0.00542
muscle tissue morphogenesis (GO:0060415)	12	4	0.59	+	6.83	0.00542
peptide biosynthetic process (GO:0043043)	166	52	8.1	+	6.42	7.29e-23
negative regulation of mRNA metabolic process (GO:1903312)	16	5	0.78	+	6.4	0.00236
inner mitochondrial membrane organization (GO:0007007)	16	5	0.78	+	6.4	0.00236
sarcomere organization (GO:0045214)	16	5	0.78	+	6.4	0.00236
porphyrin-containing compound metabolic process (GO:0006778)	13	4	0.63	+	6.31	0.00683
mRNA stabilization (GO:0048255)	13	4	0.63	+	6.31	0.00683
translation (GO:0006412)	163	50	7.95	+	6.29	1.05e-21
ribosomal small subunit assembly (GO:0000028)	10	3	0.49	+	6.15	0.0202
establishment of protein localization to mitochondrial membrane (GO:0090151)	10	3	0.49	+	6.15	0.0202
regulation of embryonic development (GO:0045995)	10	3	0.49	+	6.15	0.0202
single fertilization (GO:0007338)	10	3	0.49	+	6.15	0.0202
peptide metabolic process (GO:0006518)	181	53	8.83	+	6	3.72e-22
action potential (GO:0001508)	14	4	0.68	+	5.85	0.00846
negative regulation of mRNA catabolic process (GO:1902373)	14	4	0.68	+	5.85	0.00846
synaptic transmission, glutamatergic (GO:0035249)	11	3	0.54	+	5.59	0.0249
late endosome to vacuole transport via multivesicular body sorting pathway (GO:0032511)	11	3	0.54	+	5.59	0.0249
neuron recognition (GO:0008038)	11	3	0.54	+	5.59	0.0249
epithelium regeneration (GO:1990399)	11	3	0.54	+	5.59	0.0249
translational elongation (GO:0006414)	15	4	0.73	+	5.46	0.0103
RNA stabilization (GO:0043489)	15	4	0.73	+	5.46	0.0103
amide biosynthetic process (GO:0043604)	204	54	9.95	+	5.42	7.55e-21
maturation of 5.8S rRNA (GO:0000460)	19	5	0.93	+	5.39	0.00439
ventral spinal cord interneuron differentiation (GO:0021514)	12	3	0.59	+	5.12	0.0301
membrane assembly (GO:0071709)	12	3	0.59	+	5.12	0.0301
pigment metabolic process (GO:0042440)	16	4	0.78	+	5.12	0.0124
regulation of cytokinesis (GO:0032465)	12	3	0.59	+	5.12	0.0301
cellular response to reactive oxygen species (GO:0034614)	12	3	0.59	+	5.12	0.0301
regulation of synapse organization (GO:0050807)	12	3	0.59	+	5.12	0.0301
membrane biogenesis (GO:0044091)	12	3	0.59	+	5.12	0.0301
pigment biosynthetic process (GO:0046148)	12	3	0.59	+	5.12	0.0301
ribosome assembly (GO:0042255)	20	5	0.98	+	5.12	0.00528
maturation of LSU-rRNA (GO:0000470)	20	5	0.98	+	5.12	0.00528
translational initiation (GO:0006413)	37	9	1.81	+	4.98	0.000231
cellular component assembly involved in morphogenesis (GO:0010927)	42	10	2.05	+	4.88	0.000122
myofibril assembly (GO:0030239)	38	9	1.85	+	4.85	0.000273
late endosome to vacuole transport (GO:0045324)	17	4	0.83	+	4.82	0.0148
negative regulation of RNA catabolic process (GO:1902369)	17	4	0.83	+	4.82	0.0148
regulation of synapse structure or activity (GO:0050803)	17	4	0.83	+	4.82	0.0148
fatty acid beta-oxidation (GO:0006635)	13	3	0.63	+	4.73	0.0358
mitochondrial membrane organization (GO:0007006)	26	6	1.27	+	4.73	0.00321
cardiac chamber morphogenesis (GO:0003206)	13	3	0.63	+	4.73	0.0358
maturation of 5.8S rRNA from tricistronic rRNA transcript (SSU-rRNA, 5.8S rRNA, LSU-rRNA) (GO:0000466)	13	3	0.63	+	4.73	0.0358
nucleus organization (GO:0006997)	18	4	0.88	+	4.55	0.0174
regulation of protein dephosphorylation (GO:0035304)	14	3	0.68	+	4.39	0.0419
ribosome biogenesis (GO:0042254)	112	24	5.47	+	4.39	1.72e-08
organic hydroxy compound catabolic process (GO:1901616)	14	3	0.68	+	4.39	0.0419
amide metabolic process (GO:0043603)	259	55	12.64	+	4.35	1.69e-17
endosome transport via multivesicular body sorting pathway (GO:0032509)	19	4	0.93	+	4.31	0.0204
multivesicular body sorting pathway (GO:0071985)	19	4	0.93	+	4.31	0.0204
striated muscle cell development (GO:0055002)	43	9	2.1	+	4.29	0.0006
ribonucleoprotein complex biogenesis (GO:0022613)	166	34	8.1	+	4.2	5.58e-11
neuron projection extension (GO:1990138)	25	5	1.22	+	4.1	0.0117
closure of optic fissure (GO:0061386)	15	3	0.73	+	4.1	0.0486
peptidyl-lysine methylation (GO:0018022)	25	5	1.22	+	4.1	0.0117
protein stabilization (GO:0050821)	15	3	0.73	+	4.1	0.0486
regulation of protein stability (GO:0031647)	25	5	1.22	+	4.1	0.0117
fatty acid oxidation (GO:0019395)	15	3	0.73	+	4.1	0.0486
protein-RNA complex assembly (GO:0022618)	76	15	3.71	+	4.04	1.88e-05
actomyosin structure organization (GO:0031032)	46	9	2.24	+	4.01	0.000915
protein-RNA complex organization (GO:0071826)	77	15	3.76	+	3.99	2.15e-05
embryonic eye morphogenesis (GO:0048048)	36	7	1.76	+	3.98	0.00344
sodium ion transmembrane transport (GO:0035725)	31	6	1.51	+	3.97	0.00676
axon extension (GO:0048675)	21	4	1.02	+	3.9	0.027
protein methylation (GO:0006479)	37	7	1.81	+	3.88	0.00393
protein alkylation (GO:0008213)	37	7	1.81	+	3.88	0.00393
embryonic camera-type eye morphogenesis (GO:0048596)	32	6	1.56	+	3.84	0.00772
ribosomal small subunit biogenesis (GO:0042274)	33	6	1.61	+	3.73	0.00877
inner ear receptor cell development (GO:0060119)	22	4	1.07	+	3.73	0.0308
protein targeting to mitochondrion (GO:0006626)	22	4	1.07	+	3.73	0.0308
regulation of protein transport (GO:0051223)	22	4	1.07	+	3.73	0.0308
regulation of establishment of protein localization (GO:0070201)	22	4	1.07	+	3.73	0.0308
developmental cell growth (GO:0048588)	29	5	1.42	+	3.53	0.0196
embryonic camera-type eye development (GO:0031076)	35	6	1.71	+	3.51	0.0112
non-membrane-bounded organelle assembly (GO:0140694)	94	16	4.59	+	3.49	4.96e-05
developmental growth involved in morphogenesis (GO:0060560)	47	8	2.29	+	3.49	0.00374
rRNA metabolic process (GO:0016072)	83	14	4.05	+	3.46	0.000157
cellular nitrogen compound biosynthetic process (GO:0044271)	434	71	21.18	+	3.35	8.52e-17
cell growth (GO:0016049)	31	5	1.51	+	3.31	0.0246
exocrine pancreas development (GO:0031017)	25	4	1.22	+	3.28	0.0439
exocrine system development (GO:0035272)	25	4	1.22	+	3.28	0.0439
protein localization to mitochondrion (GO:0070585)	25	4	1.22	+	3.28	0.0439
establishment of protein localization to mitochondrion (GO:0072655)	25	4	1.22	+	3.28	0.0439
protein insertion into membrane (GO:0051205)	25	4	1.22	+	3.28	0.0439
monocarboxylic acid catabolic process (GO:0072329)	25	4	1.22	+	3.28	0.0439
rRNA processing (GO:0006364)	76	12	3.71	+	3.24	0.000764
inner ear receptor cell differentiation (GO:0060113)	26	4	1.27	+	3.15	0.0489
establishment of RNA localization (GO:0051236)	39	6	1.9	+	3.15	0.0173
RNA transport (GO:0050658)	39	6	1.9	+	3.15	0.0173
nucleic acid transport (GO:0050657)	39	6	1.9	+	3.15	0.0173
mRNA transport (GO:0051028)	33	5	1.61	+	3.1	0.0304
erythrocyte differentiation (GO:0030218)	53	8	2.59	+	3.09	0.00708
erythrocyte homeostasis (GO:0034101)	53	8	2.59	+	3.09	0.00708
regulation of chemotaxis (GO:0050920)	40	6	1.95	+	3.07	0.0191
sodium ion transport (GO:0006814)	47	7	2.29	+	3.05	0.0122
RNA localization (GO:0006403)	41	6	2	+	3	0.0211
cardiac muscle tissue development (GO:0048738)	48	7	2.34	+	2.99	0.0134
macromolecule biosynthetic process (GO:0009059)	447	64	21.81	+	2.93	6.54e-13
monocarboxylic acid biosynthetic process (GO:0072330)	42	6	2.05	+	2.93	0.0232
regulation of mRNA stability (GO:0043488)	35	5	1.71	+	2.93	0.0369
myeloid cell homeostasis (GO:0002262)	57	8	2.78	+	2.88	0.0103
striated muscle tissue development (GO:0014706)	50	7	2.44	+	2.87	0.0161
organonitrogen compound biosynthetic process (GO:1901566)	503	69	24.55	+	2.81	4.96e-13
regulation of neuron projection development (GO:0010975)	73	10	3.56	+	2.81	0.00511
mitochondrial transport (GO:0006839)	37	5	1.81	+	2.77	0.0443
diencephalon development (GO:0021536)	52	7	2.54	+	2.76	0.0192
gene expression (GO:0010467)	553	74	26.99	+	2.74	2.86e-13
cellular biosynthetic process (GO:0044249)	608	81	29.67	+	2.73	2.21e-14
mechanoreceptor differentiation (GO:0042490)	38	5	1.85	+	2.7	0.0483
protein modification by small protein removal (GO:0070646)	38	5	1.85	+	2.7	0.0483
regulation of RNA stability (GO:0043487)	38	5	1.85	+	2.7	0.0483
neural crest cell migration (GO:0001755)	47	6	2.29	+	2.62	0.0358
nucleobase-containing compound transport (GO:0015931)	55	7	2.68	+	2.61	0.0246
inorganic cation transmembrane transport (GO:0098662)	127	16	6.2	+	2.58	0.00104
monoatomic cation transmembrane transport (GO:0098655)	127	16	6.2	+	2.58	0.00104
skeletal muscle tissue development (GO:0007519)	56	7	2.73	+	2.56	0.0266
mesenchymal cell migration (GO:0090497)	48	6	2.34	+	2.56	0.0387
monoatomic ion transmembrane transport (GO:0034220)	146	18	7.12	+	2.53	0.00105
regulation of membrane potential (GO:0042391)	49	6	2.39	+	2.51	0.0418
homeostasis of number of cells (GO:0048872)	66	8	3.22	+	2.48	0.0214
inorganic ion transmembrane transport (GO:0098660)	142	17	6.93	+	2.45	0.00172
muscle cell development (GO:0055001)	92	11	4.49	+	2.45	0.00846
skeletal muscle organ development (GO:0060538)	59	7	2.88	+	2.43	0.0333
regulation of system process (GO:0044057)	59	7	2.88	+	2.43	0.0333
epidermis development (GO:0008544)	51	6	2.49	+	2.41	0.0485
muscle tissue development (GO:0060537)	102	12	4.98	+	2.41	0.0112
cellular respiration (GO:0045333)	69	8	3.37	+	2.38	0.0265
actin cytoskeleton organization (GO:0030036)	164	19	8	+	2.37	0.00109
actin filament-based process (GO:0030029)	174	20	8.49	+	2.36	0.00085
muscle organ development (GO:0007517)	87	10	4.25	+	2.36	0.0148
striated muscle cell differentiation (GO:0051146)	97	11	4.73	+	2.32	0.0176
macromolecule methylation (GO:0043414)	62	7	3.03	+	2.31	0.041
metal ion transport (GO:0030001)	143	16	6.98	+	2.29	0.00362
organic substance biosynthetic process (GO:1901576)	769	86	37.53	+	2.29	2.66e-11
endosomal transport (GO:0016197)	72	8	3.51	+	2.28	0.0324
monoatomic cation transport (GO:0006812)	172	19	8.39	+	2.26	0.00165
biosynthetic process (GO:0009058)	791	87	38.6	+	2.25	3.06e-11
regulation of cell cycle (GO:0051726)	165	18	8.05	+	2.24	0.00245
forebrain development (GO:0030900)	93	10	4.54	+	2.2	0.029
regulation of cell projection organization (GO:0031344)	95	10	4.64	+	2.16	0.0311
regulation of plasma membrane bounded cell projection organization (GO:0120035)	95	10	4.64	+	2.16	0.0311
muscle structure development (GO:0061061)	162	17	7.91	+	2.15	0.00616
muscle cell differentiation (GO:0042692)	117	12	5.71	+	2.1	0.0194
cellular nitrogen compound metabolic process (GO:0034641)	988	100	48.21	+	2.07	8.46e-11
regulation of monoatomic ion transport (GO:0043269)	89	9	4.34	+	2.07	0.0482
cellular component morphogenesis (GO:0032989)	218	22	10.64	+	2.07	0.00283
chordate embryonic development (GO:0043009)	289	29	14.1	+	2.06	0.00065
cellular component biogenesis (GO:0044085)	719	72	35.09	+	2.05	6.85e-08
growth (GO:0040007)	140	14	6.83	+	2.05	0.0184
developmental growth (GO:0048589)	140	14	6.83	+	2.05	0.0184
embryo development ending in birth or egg hatching (GO:0009792)	291	29	14.2	+	2.04	0.000685
protein-containing complex assembly (GO:0065003)	295	29	14.4	+	2.01	0.000773
protein metabolic process (GO:0019538)	1186	116	57.88	+	2	2.04e-11
monocarboxylic acid metabolic process (GO:0032787)	123	12	6	+	2	0.0359
monoatomic ion transport (GO:0006811)	239	23	11.66	+	1.97	0.00438
regulation of amide metabolic process (GO:0034248)	104	10	5.08	+	1.97	0.0443
hemopoiesis (GO:0030097)	211	20	10.3	+	1.94	0.00708
supramolecular fiber organization (GO:0097435)	169	16	8.25	+	1.94	0.0203
ncRNA metabolic process (GO:0034660)	184	17	8.98	+	1.89	0.017
organonitrogen compound metabolic process (GO:1901564)	1492	136	72.81	+	1.87	2.39e-11
mitochondrion organization (GO:0007005)	133	12	6.49	+	1.85	0.0464
cytoskeleton organization (GO:0007010)	301	27	14.69	+	1.84	0.00501
anatomical structure formation involved in morphogenesis (GO:0048646)	406	36	19.81	+	1.82	0.00127
regulation of transport (GO:0051049)	207	18	10.1	+	1.78	0.0245
organelle assembly (GO:0070925)	277	24	13.52	+	1.78	0.0121
cellular component assembly (GO:0022607)	631	53	30.79	+	1.72	0.000304
regulation of localization (GO:0032879)	239	20	11.66	+	1.71	0.0252
carboxylic acid metabolic process (GO:0019752)	216	18	10.54	+	1.71	0.0402
macromolecule metabolic process (GO:0043170)	1773	147	86.52	+	1.7	1.97e-09
oxoacid metabolic process (GO:0043436)	219	18	10.69	+	1.68	0.0419
protein-containing complex organization (GO:0043933)	452	37	22.06	+	1.68	0.00449
nitrogen compound metabolic process (GO:0006807)	2054	167	100.23	+	1.67	4.44e-10
proteolysis (GO:0006508)	333	27	16.25	+	1.66	0.0158
transmembrane transport (GO:0055085)	322	26	15.71	+	1.65	0.0199
brain development (GO:0007420)	286	23	13.96	+	1.65	0.0283
eye development (GO:0001654)	262	21	12.79	+	1.64	0.0326
visual system development (GO:0150063)	262	21	12.79	+	1.64	0.0326
camera-type eye development (GO:0043010)	225	18	10.98	+	1.64	0.0463
cellular metabolic process (GO:0044237)	1802	144	87.94	+	1.64	2.67e-08
primary metabolic process (GO:0044238)	2224	176	108.53	+	1.62	1.24e-09
head development (GO:0060322)	294	23	14.35	+	1.6	0.0318
central nervous system development (GO:0007417)	384	30	18.74	+	1.6	0.0178
regulation of biological quality (GO:0065008)	428	33	20.89	+	1.58	0.0138
organic substance metabolic process (GO:0071704)	2382	183	116.24	+	1.57	3.9e-09
cellular component organization or biogenesis (GO:0071840)	1525	117	74.42	+	1.57	3.97e-06
regulation of cellular component organization (GO:0051128)	313	24	15.27	+	1.57	0.0367
metabolic process (GO:0008152)	2561	192	124.97	+	1.54	8.91e-09
organelle organization (GO:0006996)	829	61	40.45	+	1.51	0.00265
embryo development (GO:0009790)	617	45	30.11	+	1.49	0.0114
RNA metabolic process (GO:0016070)	467	34	22.79	+	1.49	0.0313
cell development (GO:0048468)	748	54	36.5	+	1.48	0.00638
animal organ development (GO:0048513)	1154	82	56.31	+	1.46	0.00142
anatomical structure morphogenesis (GO:0009653)	949	66	46.31	+	1.43	0.00615
heterocycle metabolic process (GO:0046483)	820	57	40.02	+	1.42	0.0113
tissue development (GO:0009888)	720	50	35.14	+	1.42	0.0187
cellular component organization (GO:0016043)	1443	100	70.42	+	1.42	0.000763
cellular aromatic compound metabolic process (GO:0006725)	832	57	40.6	+	1.4	0.0149
organic cyclic compound metabolic process (GO:1901360)	879	60	42.89	+	1.4	0.0142
anatomical structure development (GO:0048856)	1943	131	94.82	+	1.38	0.000336
cell differentiation (GO:0030154)	1088	73	53.09	+	1.37	0.0102
cellular developmental process (GO:0048869)	1091	73	53.24	+	1.37	0.0103
nervous system development (GO:0007399)	755	50	36.84	+	1.36	0.0409
multicellular organism development (GO:0007275)	1633	108	79.69	+	1.36	0.0022
developmental process (GO:0032502)	2014	133	98.28	+	1.35	0.000753
system development (GO:0048731)	1370	89	66.85	+	1.33	0.00876
cellular process (GO:0009987)	4765	303	232.53	+	1.3	1.53e-06
localization (GO:0051179)	1168	74	57	+	1.3	0.0322
multicellular organismal process (GO:0032501)	2027	126	98.92	+	1.27	0.00763
biological_process (GO:0008150)	6329	370	308.85	+	1.2	0.000143
